# Interferon-stimulated genes in zebrafish and human define an ancient arsenal of antiviral immunity

**DOI:** 10.1101/693333

**Authors:** Jean-Pierre Levraud, Luc Jouneau, Valérie Briolat, Valerio Laghi, Pierre Boudinot

**Affiliations:** Institut Pasteur, Macrophages et Développement de l’Immunité, CNRS UMR3738, Paris, France; INRA, Virologie et Immunologie Moléculaires, Université Paris-Saclay, 78352 Jouy-en-Josas, France

## Abstract

The evolution of the interferon (IFN) system, the major innate antiviral mechanism of vertebrates, remains poorly understood. According to the detection of type I IFN genes in cartilaginous fish genomes, the system appeared 500My ago. However, the IFN system integrates many other components, most of which are encoded by IFN-stimulated genes (ISGs). To shed light on its evolution, we have used deep RNA sequencing to generate a comprehensive list of ISGs of zebrafish, taking advantage of the high quality genome annotation in this species. We analyzed larvae after inoculation of recombinant zebrafish type I IFN, or infection with chikungunya virus, a potent IFN inducer. We identified more than 400 zebrafish ISGs, defined as being either directly induced by IFN or induced by the virus in an IFN receptor-dependent manner. Their human orthologues were highly enriched in ISGs, particularly for highly-inducible genes. We identified 72 orthology groups containing ISGs in both zebrafish and human, revealing a core ancestral ISG repertoire, which includes most of the known signaling components of the IFN system. Many downstream effectors were also already present 450 My ago in the common ancestor of tetrapods and bony fish, and diversified as multi-gene families independently in the two lineages. A large proportion of the ISG repertoire is lineage-specific; around 40% of protein-coding zebrafish ISGs had no human orthologue. We identified 14 fish-specific gene families containing multiple ISGs, including finTRIMs. This work illuminates the evolution of the IFN system and provides a rich resource to explore new antiviral mechanisms.

**Key points:**

- We established an exhaustive list of larval zebrafish ISGs.
- Orthologous ISGs in fish and human identify a large ancestral ISG repertoire.
