## Supplementary material for "Interferon-stimulated genes in zebrafish and human define an ancient arsenal of antiviral immunity": Table S2

### Sheet: Table S2
Table S2. Human orthologues of zebrafish ISGs
				ISG in Schoggin's list
	A. IFNf1-upregulated genes			ISG in interferome only
	Gene Ensembl ID	Gene name	alternative name	orthologous human gene(s) ISGs in bold; gene names	human orthologues ID	orthology type (human-to-zf)	comments
	ENSDARG00000012389	adar		ADAR	ENSG00000160710	1-to-1
	ENSDARG00000091757	adgrf6		ADGRF1	ENSG00000153292	1-to-4
	ENSDARG00000105643	adgrg1		ADGRG1	ENSG00000205336	1-to-1
	ENSDARG00000061764	ahnak		AHNAK, AHNAK2	ENSG00000124942, ENSG00000185567	2-to-1
	ENSDARG00000045606	alkbh3		ALKBH3	ENSG00000166199	1-to-1
	ENSDARG00000100095	anxa1b		ANXA1	ENSG00000135046	1-to-1
	ENSDARG00000073718	si:ch73-233k15.2		APOL1-6	ENSG00000100342, ENSG00000128335, ENSG00000128284, ENSG00000100336, ENSG00000128313, ENSG00000221963	6-to-1
	ENSDARG00000009702	ascl1b		ASCL1	ENSG00000139352	1-to-2
	ENSDARG00000070132	aste1	aste1a	ASTE1	ENSG00000034533	1-to-2
	ENSDARG00000015887	b2ml		B2M	ENSG00000273686	1-to-2
	ENSDARG00000053136	b2m		B2M	ENSG00000273686	1-to-2
	ENSDARG00000105562	si:dkey-23i12.7		BATF2	ENSG00000168062	1-to-1
	ENSDARG00000032037	bet1l		BET1L	ENSG00000177951	1-to-1
	ENSDARG00000046141	zgc:162025		C12orf43	ENSG00000157895	1-to-1
	ENSDARG00000102929	zgc:101715		C19orf12	ENSG00000131943	1-to-4
	ENSDARG00000097630	si:ch211-282b22.1		C8orf59	ENSG00000176731	1-to-1
	ENSDARG00000099476	zgc:174863		CADM1	ENSG00000182985	1-to-3
	ENSDARG00000052515	calcoco2		CALCOCO2	ENSG00000136436	1-to-1
	ENSDARG00000052039	caspb		CASP1, CASP4, CASP5, CASP12	ENSG00000137752, ENSG00000196954, ENSG00000137757, ENSG00000204403	4-to-4
	ENSDARG00000055045	casp3b		CASP3	ENSG00000164305	1-to-3
	ENSDARG00000091836	casp7		CASP7	ENSG00000165806	1-to-1
	ENSDARG00000058389	ccl19a.1		CCL19	ENSG00000172724	1-to-3	based on Nomiyama et al., Gene Cells 18:1, 2013
	ENSDARG00000035632	ccl19a.2		CCL19	ENSG00000172724	1-to-3
	ENSDARG00000076667	ccng1		CCNG1	ENSG00000113328	1-to-1
	ENSDARG00000054968	cd40		CD40	ENSG00000101017	1-to-1
	ENSDARG00000055504	si:ch211-212k18.7		CD68	ENSG00000129226	1-to-1
	ENSDARG00000031359	cmpk2		CMPK2	ENSG00000134326	1-to-1
	ENSDARG00000099631	cmtm6		CMTM6	ENSG00000091317	1-to-1
	ENSDARG00000045296	myeov2	cops9	COPS9	ENSG00000172428	1-to-1
	ENSDARG00000063882	cox19		COX19	ENSG00000240230	1-to-1
	ENSDARG00000045980	cst14b.1		CSTA	ENSG00000121552	1-to-1
	ENSDARG00000095070	si:ch211-67e16.2	cd28	CTLA4	ENSG00000163599	1-to-1	CTLA4, not CD28: GXG motif in CDR3 region - Bernard et al., Dev Cimp Immunol. 31:255, 2007
	ENSDARG00000102514	BX323596.2		CXCL11	ENSG00000169248	1-to-7	based on Nomiyama et al., Gene Cells 18:1, 2013
	ENSDARG00000089227	si:ch211-91p5.3		CXorf38	ENSG00000185753	1-to-1
	ENSDARG00000089724	cyldb		CYLD	ENSG00000083799	1-to-2
	ENSDARG00000089529	desi1b		DESI1	ENSG00000100418	1-to-2
	ENSDARG00000089463	dhx58		DHX58	ENSG00000108771	1-to-1
	ENSDARG00000034042	dnal1		DNAL1	ENSG00000119661	1-to-2
	ENSDARG00000045561	dram1		DRAM1	ENSG00000136048	1-to-1
	ENSDARG00000075504	si:dkey-40c23.2		DTX3L	ENSG00000163840	1-to-4
	ENSDARG00000104649	si:dkey-40c23.3		DTX3L	ENSG00000163840	1-to-4
	ENSDARG00000097592	si:dkey-40c23.1		DTX3L	ENSG00000163840	1-to-4
	ENSDARG00000052396	pkz		EIF2AK2	ENSG00000055332	1-to-2
	ENSDARG00000068729	eif2ak2		EIF2AK2	ENSG00000055332	1-to-2
	ENSDARG00000099453	elof1		ELOF1	ENSG00000130165	1-to-1
	ENSDARG00000104992	epgn		EPGN	ENSG00000182585	1-to-1
	ENSDARG00000094578	epsti1		EPSTI1	ENSG00000133106	1-to-1
	ENSDARG00000013024	erap1a		ERAP1	ENSG00000164307	1-to-2
	ENSDARG00000002311	fabp11b		FABP4, 5, 9, PMP2	ENSG00000170323, ENSG00000164687, ENSG00000205186, ENSG00000147588,	4-to-2	according to Karanth et al., FEBS J. 275:3031 (2008)
	ENSDARG00000091625	si:dkeyp-67f1.2	FAM3D	FAM3D	ENSG00000198643	1-to-1
	ENSDARG00000043586	fas		FAS	ENSG00000026103	1-to-1
	ENSDARG00000003399	fgf8a		FGF8	ENSG00000107831	1-to-2
	ENSDARG00000058991	CU571081.1		FPR1, FPR2, FPR3, GPR32	ENSG00000171051,ENSG00000171049, ENSG00000187474, ENSG00000142511	4-to-1
	ENSDARG00000074362	FUT9 (1 of many)	zgc:165582	FUT9	ENSG00000172461	1-to-6
	ENSDARG00000075055	ggt1l2.1		GGT1	ENSG00000100031	1-to-8
	ENSDARG00000103028	CABZ01052487.1		GIMAP1, GIMAP2, GIMAP3-8	ENSG00000213203, ENSG00000106560, ENSG00000281887, ENSG00000133574, ENSG00000196329, ENSG00000133561, ENSG00000179144 , ENSG00000171115	8-to-50	very large family of zebrafish genes, still poorly annotated
	ENSDARG00000042707	cx30.3		GJB2, GJB6	ENSG00000165474, ENSG00000121742	2-to-1
	ENSDARG00000098058	im:7150988		GLIPR1L1 & 2	ENSG00000173401, ENSG00000180481
	ENSDARG00000035178	gna14		GNAQ	ENSG00000156052	1-to-2
	ENSDARG00000094695	si:dkey-204f11.64		GNG5	ENSG00000174021	1-to-3
	ENSDARG00000091511	gpx7		GPX7	ENSG00000116157	1-to-1
	ENSDARG00000105077	cecr5	hdhd5	HDHD5	ENSG00000069998	1-to-1
	ENSDARG00000016527	helz2		HELZ2	ENSG00000130589	1-to-2
	ENSDARG00000012600	HELZ2 (1 of many)	si:dkey-97a13.6	HELZ2	ENSG00000130589	1-to-2
	ENSDARG00000075389	si:ch211-281g13.4		HERC5 & 6	ENSG00000138646, ENSG00000138642	2-to-4
	ENSDARG00000074136	zgc:163136	slc47a2.2	HERC5, HERC6	ENSG00000138646, ENSG00000138642	2-to-4
	ENSDARG00000074052	si:ch211-281g13.5		HERC5, HERC6	ENSG00000138646, ENSG00000138642	2-to-4
	ENSDARG00000075785	HERC5	Si:ch73-190m4.1	HERC5, HERC6	ENSG00000138646, ENSG00000138642	2-to-4
	ENSDARG00000056732	her4.1		HES5	ENSG00000273529	1-to-5
	ENSDARG00000055365	si:dkey-25e12.3		HINT3	ENSG00000111911	1-to-2
	ENSDARG00000039243	zgc:152791		IFI27, IFI6, IF27L1, IFI27L2	ENSG00000275214, ENSG00000126709, ENSG00000165948, ENSG00000276879,	4-to-8
	ENSDARG00000074217	si:dkey-188i13.6		IFI27, IFI6, IF27L1, IFI27L2	ENSG00000275214, ENSG00000126709, ENSG00000165948, ENSG00000276879,	4-to-8
	ENSDARG00000075151	si:dkey-188i13.10		IFI27, IFI6, IF27L1, IFI27L2	ENSG00000275214, ENSG00000126709, ENSG00000165948, ENSG00000276879,	4-to-8
	ENSDARG00000078389	si:dkey-188i13.7	ifi46	IFI27, IFI6, IF27L1, IFI27L2	ENSG00000275214, ENSG00000126709, ENSG00000165948, ENSG00000276879,	4-to-8
	ENSDARG00000074754	si:dkey-188i13.9		IFI27, IFI6, IF27L1, IFI27L2	ENSG00000275214, ENSG00000126709, ENSG00000165948, ENSG00000276879,	4-to-8
	ENSDARG00000017489	zgc:123068	ifi45	IFI27, IFI6, IF27L1, IFI27L2	ENSG00000275214, ENSG00000126709, ENSG00000165948, ENSG00000276879,	4-to-8
	ENSDARG00000094747	si:ch211-197g15.6		IFI44, IFI44L	ENSG00000137965, ENSG00000137959	2-to-2
	ENSDARG00000092361	si:dkey-79f11.7		IFI44, IFI44L	ENSG00000137965, ENSG00000137959	2-to-20
	ENSDARG00000089661	FO704622.1		IFI44, IFI44L	ENSG00000137965, ENSG00000137959	2-to-20
	ENSDARG00000009673	si:ch211-197g15.6		IFI44, IFI44L	ENSG00000137965, ENSG00000137959	2-to-20
	ENSDARG00000010729	CABZ01073795.1		IFI44, IFI44L	ENSG00000137965, ENSG00000137959	2-to-20
	ENSDARG00000094984	si:ch211-197g15.8		IFI44, IFI44L	ENSG00000137965, ENSG00000137959	2-to-20
	ENSDARG00000071355	si:ch211-197g15.7		IFI44, IFI44L	ENSG00000137965, ENSG00000137959	2-to-20
	ENSDARG00000018553	ifih1		IFIH1	ENSG00000115267	1-to-1
	ENSDARG00000043584	ifit15		IFIT1, IFIT1B, IFIT2, IFIT3, IFIT5	ENSG00000185745, ENSG00000204010, ENSG00000119922, ENSG00000119917, ENSG00000152778	5-to-9
	ENSDARG00000056976	ifit16		IFIT1, IFIT1B, IFIT2, IFIT3, IFIT5	ENSG00000185745, ENSG00000204010, ENSG00000119922, ENSG00000119917, ENSG00000152778	5-to-9
	ENSDARG00000071012	ifit14		IFIT1, IFIT1B, IFIT2, IFIT3, IFIT5	ENSG00000185745, ENSG00000204010, ENSG00000119922, ENSG00000119917, ENSG00000152778	5-to-9
	ENSDARG00000057173	ifit8		IFIT1, IFIT1B, IFIT2, IFIT3, IFIT5	ENSG00000185745, ENSG00000204010, ENSG00000119922, ENSG00000119917, ENSG00000152778	5-to-9
	ENSDARG00000008098	ifit9		IFIT1, IFIT1B, IFIT2, IFIT3, IFIT5	ENSG00000185745, ENSG00000204010, ENSG00000119922, ENSG00000119917, ENSG00000152778	5-to-9
	ENSDARG00000090537	ifit11		IFIT1, IFIT1B, IFIT2, IFIT3, IFIT5	ENSG00000185745, ENSG00000204010, ENSG00000119922, ENSG00000119917, ENSG00000152778	5-to-9
	ENSDARG00000007467	ifit10		IFIT1, IFIT1B, IFIT2, IFIT3, IFIT5	ENSG00000185745, ENSG00000204010, ENSG00000119922, ENSG00000119917, ENSG00000152778	5-to-9
	ENSDARG00000090977	ifit12		IFIT1, IFIT1B, IFIT2, IFIT3, IFIT5	ENSG00000185745, ENSG00000204010, ENSG00000119922, ENSG00000119917, ENSG00000152778	5-to-9
	ENSDARG00000056804	IL4I1	Si:dkey-40g16.6	IL4I1	ENSG00000104951	1-to-1
	ENSDARG00000102583	il4r.1		IL4R	ENSG00000077238	1-to-2
	ENSDARG00000076251	irf3		IRF3	ENSG00000126456	1-to-1
	ENSDARG00000045661	irf7		IRF7	ENSG00000185507	1-to-1
	ENSDARG00000016457	irf9		IRF9	ENSG00000213928	1-to-1
	ENSDARG00000070317	irge4		IRGC	ENSG00000124449	1-to-6
	ENSDARG00000086374	isg15		ISG15	ENSG00000187608	1-to-1
	ENSDARG00000015495	klf3		KLF3	ENSG00000109787	1-to-1
	ENSDARG00000090889	LECT2 (1 of many)	Si:ch211-132p1.3	LECT2	ENSG00000145826	1-to-3
	ENSDARG00000088711	lgals1l1		LGALS2	ENSG00000100079	1-to-3
	ENSDARG00000040528	lgals3bpb		LGALS3BP	ENSG00000108679	1-to-2
	ENSDARG00000025903	lgals9l1		LGALS9, LGALS9B, LGALS9C	ENSG00000168961, ENSG00000170298, ENSG00000171916	3-to-5
	ENSDARG00000041060	lgals9l3		LGALS9, LGALS9B, LGALS9C	ENSG00000168961, ENSG00000170298, ENSG00000171916	3-to-5
	ENSDARG00000037278	lrata		LRAT	ENSG00000121207	1-to-3
	ENSDARG00000071573	lsm5		LSM5	ENSG00000106355	1-to-1
	ENSDARG00000088999	mettl4		METTL4	ENSG00000101574	1-to-1
	ENSDARG00000041051	mid1ip1a		MID1IP1	ENSG00000165175	1-to-2
	ENSDARG00000056065	mov10b.2		MOV10	ENSG00000155363	1-to-3
	ENSDARG00000015829	mov10a		MOV10	ENSG00000155363	1-to-3
	ENSDARG00000061177	mov10b.1		MOV10	ENSG00000155363	1-to-3
	ENSDARG00000043093	mpeg1.2		MPEG1	ENSG00000197629	1-to-3
	ENSDARG00000100190	si:ch211-188p14.4		MSLN, MSLNL	ENSG00000102854,ENSG00000162006	2-to-3
	ENSDARG00000045160	msrb1b		MSRB1	ENSG00000198736	1-to-2
	ENSDARG00000014427	mxe		MX1, MX2	ENSG00000157601, ENSG00000183486	2-to-8
	ENSDARG00000021688	mxa		MX1, MX2	ENSG00000157601, ENSG00000183486	2-to-8
	ENSDARG00000004953	mxb		MX1, MX2	ENSG00000157601, ENSG00000183486	2-to-8
	ENSDARG00000024789	mxc		MX1, MX2	ENSG00000157601, ENSG00000183486	2-to-8
	ENSDARG00000096749	NDUFAF8		NDUFAF8	ENSG00000224877	1-to-1
	ENSDARG00000040192	nenf		NENF	ENSG00000117691	1-to-1
	ENSDARG00000062446	neurl2		NEURL2	ENSG00000124257	1-to-1
	ENSDARG00000071001	si:dkeyp-85e10.1	nuggc.1	NUGGC	ENSG00000189233	1-to-4
	ENSDARG00000024815	ogfrl2		OGFR	ENSG00000060491	1-to-4
	ENSDARG00000099409	zgc:162182		OGFR	ENSG00000060491	1-to-4
	ENSDARG00000057974	parp12b		PARP12	ENSG00000059378	1-to-2
	ENSDARG00000042496	parp12a		PARP12	ENSG00000059378	1-to-2
	ENSDARG00000040445	PARP14	Si:ch211-219a4.3	PARP14	ENSG00000173193	1-to-6
	ENSDARG00000098398	CABZ01079480.1		PARP14	ENSG00000173193	1-to-6
	ENSDARG00000006848	parp9		PARP9	ENSG00000138496	1-to-1
	ENSDARG00000078807	zgc:193538	paxx	PAXX	ENSG00000148362	1-to-1
	ENSDARG00000052388	pcgf5b		PCGF5	ENSG00000180628	1-to-1
	ENSDARG00000063572	perp		PERP	ENSG00000112378	1-to-1
	ENSDARG00000098017	pet100		PET100	ENSG00000229833	1-to-1
	ENSDARG00000021677	phf11		PHF11	ENSG00000136147	1-to-1
	ENSDARG00000098989	CU459012.1		PLA2G3	ENSG00000100078	1-to-2
	ENSDARG00000089307	pmaip1		PMAIP1	ENSG00000141682	1-to-1
	ENSDARG00000075616	polr2k		POLR2K	ENSG00000147669	1-to-1
	ENSDARG00000037835	polr3k		POLR3K	ENSG00000161980	1-to-1
	ENSDARG00000053452	pop5		POP5	ENSG00000167272	1-to-1
	ENSDARG00000087193	prrg2		PRRG2	ENSG00000126460	1-to-1
	ENSDARG00000030753	prrg4		PRRG4	ENSG00000135378	1-to-1
	ENSDARG00000033144	psme2		PSME2	ENSG00000100911	1-to-1
	ENSDARG00000079462	PTGES3L	Si:ch211-131k2.3	PTGES3L	ENSG00000267060	1-to-1
	ENSDARG00000021113	ptmaa		PTMA	ENSG00000187514	1-to-3
	ENSDARG00000078297	ptprh		PTPRH	ENSG00000080031	1-to-2
	ENSDARG00000090156	pttg1ipa		PTTG1IP	ENSG00000183255	1-to-2
	ENSDARG00000040076	pycard		PYCARD	ENSG00000103490	1-to-1
	ENSDARG00000093006	zgc:154040	rarres3	RARRES3	ENSG00000133321	1-to-2
	ENSDARG00000055276	rel		REL	ENSG00000162924	1-to-1
	ENSDARG00000086173	relb		RELB	ENSG00000104856	1-to-1
	ENSDARG00000003203	rhcga		RHCG	ENSG00000140519	1-to-3
	ENSDARG00000009886	rnf114		RNF114	ENSG00000124226	1-to-1
	ENSDARG00000103551	rnf213b		RNF213	ENSG00000173821	1-to-2
	ENSDARG00000099465	rnf213a		RNF213	ENSG00000173821	1-to-2
	ENSDARG00000020197	rpl5a		RPL5	ENSG00000122406	1-to-2
	ENSDARG00000004952	rsad2		RSAD2	ENSG00000134321	1-to-1
	ENSDARG00000093628	s100a11		S100A11	ENSG00000163191	1-to-1
	ENSDARG00000055514	icn2		S100A16	ENSG00000188643	1-to-2
	ENSDARG00000018637	sec61g		SEC61G	ENSG00000132432	1-to-1
	ENSDARG00000009753	sf3b6		SF3B6	ENSG00000115128	1-to-1
	ENSDARG00000070746	SFT2D2 (1 of many)	sft2d2a	SFT2D2	ENSG00000213064	1-to-2
	ENSDARG00000033175	snrpe		SNRPE	ENSG00000182004	1-to-1
	ENSDARG00000089873	socs1b		SOCS1	ENSG00000185338	1-to-2
	ENSDARG00000038095	socs1a		SOCS1	ENSG00000185338	1-to-2
	ENSDARG00000038133	zgc:113411		SP100, SP110, SP140, SP140L	ENSG00000067066, ENSG00000135899, ENSG00000079263, ENSG00000185404	4-to-4
	ENSDARG00000055359	sp100.1		SP100, SP110, SP140, SP140L	ENSG00000067066, ENSG00000135899, ENSG00000079263, ENSG00000185404	4-to-4
	ENSDARG00000100431	spaca4l		SPACA4	ENSG00000177202
	ENSDARG00000054418	ssuh2.2		SSUH2	ENSG00000125046	1-to-4
	ENSDARG00000076182	stat1b		STAT1	ENSG00000115415	1-to-2
	ENSDARG00000006266	stat1a		STAT1	ENSG00000115415	1-to-2
	ENSDARG00000031647	stat2		STAT2	ENSG00000170581	1-to-1
	ENSDARG00000102305	svbp		SVBP	ENSG00000177868	1-to-1
	ENSDARG00000079766	tap1		TAP1	ENSG00000226173	1-to-1
	ENSDARG00000033446	si:dkey-57h18.2	tap2t	TAP2	ENSG00000225967	1-to-3	based on McConnell et al., PNAS E5014, 2016
	ENSDARG00000036787	abcb3l1	tap2a	TAP2	ENSG00000225967	1-to-3
	ENSDARG00000069941	TDP2 (1 of many)	tdp2a	TDP2	ENSG00000111802	1-to-2
	ENSDARG00000093684	tmem238a		TMEM238	ENSG00000233493	1-to-1
	ENSDARG00000100969	tmprss13a		TMPRSS13	ENSG00000137747	1-to-2
	ENSDARG00000104181	TMSB15A	tmsb1	TMSB15A, TMSB15B	ENSG00000158164, ENSG00000158427	2-to-1
	ENSDARG00000018569	tnfrsf1a		TNFRSF1A	ENSG00000067182	1-to-2
	ENSDARG00000036671	tnni1al	tnni4b.2	TNNI3	ENSG00000129991	1-to-3
	ENSDARG00000068265	tomm5		TOMM5	ENSG00000175768	1-to-1
	ENSDARG00000092584	si:ch1073-385f13.3		TREX1, TREX2	ENSG00000213689, ENSG00000183479	2-to-2
	ENSDARG00000104396	trim25		TRIM25	ENSG00000121060	1-to-1
	ENSDARG00000099138	btr29		TRIM39	ENSG00000224994	1-to-3
	ENSDARG00000054805	btr09		TRIM39	ENSG00000224994	1-to-3
	ENSDARG00000069241	ttc32		TTC32	ENSG00000183891	1-to-1
	ENSDARG00000045360	flj11011l		UBE2W, AC022826.2	ENSG00000104343,ENSG00000258677	2-to-2
	ENSDARG00000036767	si:dkey-204a24.10	urgcp	URGCP	ENSG00000106608	1-to-4
	ENSDARG00000088078	usp18		USP18	ENSG00000184979	1-to-1
	ENSDARG00000024116	vamp8		VAMP8	ENSG00000118640	1-to-1
	ENSDARG00000103131	VWA5A (1 of many)		VWA5A	ENSG00000110002
	ENSDARG00000005218	wrnip1		WRNIP1	ENSG00000124535	1-to-1
	ENSDARG00000068939	xaf1		XAF1	ENSG00000132530	1-to-1
	ENSDARG00000076820	xkr8.2		XKR8	ENSG00000158156	1-to-3
	ENSDARG00000098540	ZC3H7B (1 of many)	zc3h7ba	ZC3H7B	ENSG00000100403	1-to-2
	ENSDARG00000094760	si:dkey-125i10.3		ZNF185	ENSG00000147394	1-to-2
	ENSDARG00000041910	znf512		ZNF512	ENSG00000243943	1-to-1
	ENSDARG00000100280	znfx1		ZNFX1	ENSG00000124201	1-to-1
	ENSDARG00000067661	CU855931.1	ftr80
	ENSDARG00000041911	si:ch211-245h14.1
	ENSDARG00000087575	BX569789.2	zmp:0000000912
	ENSDARG00000105592	erv	CR936442.1				defective endogenous retrovirus
	ENSDARG00000098204	CU984600.2
	ENSDARG00000036588	mhc1zba					Vertebrate-level ancestry with MHC class I genes HLA-A, HLA-B and HLA-C
	ENSDARG00000092191	si:dkey-238c7.13	CR318588.1				non coding RNA
	ENSDARG00000038646	ftr11
	ENSDARG00000101200	zgc:112964
	ENSDARG00000088251	si:ch211-24o10.6
	ENSDARG00000096311	si:dkey-211g8.8
	ENSDARG00000041220	ftr53
	ENSDARG00000092283	cxl34b.11					Veterbrate-level ancestry with CC-chemokines (Nomiyama et al., BMC genomics 9:222, 2008)
	ENSDARG00000075622	zgc:174938
	ENSDARG00000018587	zgc:152658
	ENSDARG00000088260	gig2p
	ENSDARG00000099105	CABZ01078610.1
	ENSDARG00000088062	CABZ01089151.1
	ENSDARG00000095678	ftr36	ftr38
	ENSDARG00000078065	ftr96	ftr05
	ENSDARG00000069920	cox17
	ENSDARG00000101320	si:dkey-50i6.5					probable DNA transposon
	ENSDARG00000102440	CABZ01070852.1
	ENSDARG00000011581	si:dkey-23k10.5
	ENSDARG00000045530	si:ch211-244b2.4
	ENSDARG00000101181	s100w
	ENSDARG00000092131	si:ch211-219f7.3	Al954694.1				non coding RNA
	ENSDARG00000073994	si:ch211-276k2.1					non coding RNA
	ENSDARG00000038639	elovl6l
	ENSDARG00000098191	si:dkey-16l2.20
	ENSDARG00000103322	si:ch73-347e22.8
	ENSDARG00000012972	cfl1l
	ENSDARG00000073789	BX537350.1	Zmp:0000000735
	ENSDARG00000093936	si:dkeyp-1h4.6
	ENSDARG00000103351	si:ch211-149f21.3	Fp102192.2				non coding RNA
	ENSDARG00000099936	nlrc3l
	ENSDARG00000105364	si:ch73-223f5.1
	ENSDARG00000087873	eevs
	ENSDARG00000100250	ftr41
	ENSDARG00000098476	si:dkey-113d16.9
	ENSDARG00000095556	si:dkey-238c7.12	CR318588.4				non coding RNA
	ENSDARG00000087318	zgc:174688	jac10
	ENSDARG00000015123	zgc:101000	dnase1l4.1
	ENSDARG00000095796	si:dkey-87o1.2
	ENSDARG00000093712	CABZ01021530.1
	ENSDARG00000102058	si:dkeyp-11e3.1
	ENSDARG00000093360	si:ch73-19f24.3p	Cu469531.2				non coding RNA
	ENSDARG00000078250	zgc:194398
	ENSDARG00000053761	si:dkey-187j14.4
	ENSDARG00000076483	zgc:198241					shared ancestry with TAPBP at vertebrate level
	ENSDARG00000052971	ftr19
	ENSDARG00000098004	ftr91
	ENSDARG00000097679	ftr88	ftr90
	ENSDARG00000058871	si:ch73-142c19.1	Zgc:171857				has a mouse orthologue (Fbxw17)
	ENSDARG00000103973	CABZ01051602.1
	ENSDARG00000026704	ftr72
	ENSDARG00000101189	CR589947.2
	ENSDARG00000087345	CABZ01059415.2
	ENSDARG00000091702	csnk2a4
	ENSDARG00000086903	gig2o
	ENSDARG00000032043	ftr16
	ENSDARG00000098363	si:ch211-150g5.4					non coding RNA
	ENSDARG00000093304	si:dkey-221j11.3
	ENSDARG00000097653	si:dkey-23k10.3
	ENSDARG00000100660	si:ch73-252i11.1
	ENSDARG00000100968	si:ch211-1a19.3
	ENSDARG00000105641	si:ch211-98n17.5
	ENSDARG00000099269	si:dkeyp-115e12.7					non coding RNA
	ENSDARG00000068182	crb3b
	ENSDARG00000079703	si:dkey-18p12.4
	ENSDARG00000079537	ftr13
	ENSDARG00000096562	wu:fj29h11
	ENSDARG00000092477	si:ch211-190k17.31	Bx284666.1				non coding RNA
	ENSDARG00000087403	si:ch211-214p13.3
	ENSDARG00000086847	irgq1
	ENSDARG00000053293	ftr14
	ENSDARG00000104775	si:ch211-134a4.1	ly6m2
	ENSDARG00000095298	ftr73
	ENSDARG00000037190	CABZ01062780.1
	ENSDARG00000102850	si:ch211-132i7.2	Cu469577.1				non coding RNA
	ENSDARG00000099876	si:dkey-53f14.5	Bx908401.1				non coding RNA
	ENSDARG00000093584	zgc:193505
	ENSDARG00000039099	aep1
	ENSDARG00000092961	ftr26
	ENSDARG00000077488	si:ch73-289h5.4
	ENSDARG00000054835	ugt5f1
	ENSDARG00000069244	si:ch211-244b2.3
	ENSDARG00000095388	si:ch211-42i9.5	Bx323590.2				non coding RNA
	ENSDARG00000104062	BX572103.7
	ENSDARG00000093642	si:dkey-57c15.9	Bx511034.3				non coding RNA
	ENSDARG00000077673	wu:fb15h11	nlrp16
	ENSDARG00000089123	negaly6
	ENSDARG00000030954	ftr56
	ENSDARG00000071036	si:dkey-286j15.3
	ENSDARG00000097019	dhrs13b					improper name; dhrs13b is a neighbor gene. shared ancestry with TAPBP at vertebrate level
	ENSDARG00000100904	CABZ01109021.1
	ENSDARG00000079332	si:ch211-160d14.12	AL928650.1				non coding RNA
	ENSDARG00000102134	CABZ01078611.1
	ENSDARG00000090033	si:dkey-16p6.1
	ENSDARG00000095585	si:ch1073-418f12.2	Ct583727.1				non coding RNA
	ENSDARG00000096954	si:dkeyp-67f1.1
	ENSDARG00000078093	zgc:172065
	ENSDARG00000078912	si:ch73-24k9.2
	ENSDARG00000039381	ch25hl1.1
	ENSDARG00000069453	zgc:113314
	ENSDARG00000099577	si:dkey-182g1.10
	ENSDARG00000092310	si:ch211-199g17.2
	ENSDARG00000099940	ftr42	BX769173.3
	ENSDARG00000095126	si:dkey-82i20.2
	ENSDARG00000100582	si:ch211-195b11.3
	ENSDARG00000096216	si:ch211-162i8.7
	ENSDARG00000098024	si:dkey-262k9.2
	ENSDARG00000101671	zgc:158417
	ENSDARG00000104350	si:dkey-68o6.6
	ENSDARG00000091669	si:dkey-17e16.17	bicdl2l
	ENSDARG00000097368	si:dkey-244a7.1
	ENSDARG00000060622	si:ch73-14h1.2
	ENSDARG00000095475	si:ch211-196j1.2p	Bx649377.1				non coding RNA
	ENSDARG00000094696	si:dkey-201c13.2
	ENSDARG00000091243	znf975
	ENSDARG00000093608	ccl34b.1
	ENSDARG00000100942	zgc:194655
	ENSDARG00000094215	si:dkey-240n22.2	BX005417.1				non coding RNA
	ENSDARG00000095643	si:dkey-253d23.3
	ENSDARG00000092348	si:dkey-15h14.4	Ct027702.1				non coding RNA
	ENSDARG00000068947	si:ch211-264e16.1
	ENSDARG00000078832	si:dkey-73p2.3
	ENSDARG00000104918	si:ch211-196f19.1
	ENSDARG00000090767	si:ch211-136m16.8
	ENSDARG00000071543	si:dkey-42i9.7
	ENSDARG00000076710	si:dkey-42l23.7
	ENSDARG00000076844	zgc:162150	plin6
	ENSDARG00000067718	si:dkey-3h3.3
	ENSDARG00000101577	si:ch211-172l8.4
	ENSDARG00000013681	si:dkey-42i9.6
	ENSDARG00000095032	ftr33
	ENSDARG00000087597	si:dkey-51d8.3
	ENSDARG00000092894	si:ch211-114l13.9
	ENSDARG00000095345	ftr09
	ENSDARG00000078182	zgc:194443
	ENSDARG00000099715	si:dkey-152b24.7
	ENSDARG00000079589	si:dkeyp-73d8.6
	ENSDARG00000105341	si:dkey-9l20.3
	ENSDARG00000095533	si:ch211-198c19.3
	ENSDARG00000099872	znf1092
	ENSDARG00000095304	si:ch211-207c6.2
	ENSDARG00000074360	ftr57
	ENSDARG00000039852	ftr93
	ENSDARG00000037398	zgc:113229
	ENSDARG00000100234	BX511246.1					retrotransposon
	ENSDARG00000099864	si:ch73-170d6.2
	ENSDARG00000092228	si:dkey-27p18.3
	ENSDARG00000099719	cdkn1d					shared ancestry with CDKN1A at vertebrate level
	ENSDARG00000071657	si:dkey-19a16.4
	ENSDARG00000101930	CU914622.2
	ENSDARG00000069025	si:ch211-283g2.2
	ENSDARG00000059235	zgc:113274
	ENSDARG00000102967	si:dkey-245f22.5	Ct573282.1				non coding RNA
	ENSDARG00000094719	si:dkeyp-1h4.9	CR318588.3				non coding RNA
	ENSDARG00000089432	si:ch211-212k18.15
	B. CHIKV-induced, IFNR-MO attenuated genes, not included in previous list
	Gene Ensembl ID	Gene name	alternative name	orthologous human gene(s) ISGs in bold; gene names	human orthologes Id	orthology type (human-to-zf)	comments
	ENSDARG00000021572	mb21d1		CGAS	ENSG00000164430	1-to-1
	ENSDARG00000060566	cluhb		CLUH	ENSG00000132361	1-to-2
	ENSDARG00000101256	CABZ01085052,1		EIF4G1	ENSG00000114867	1-to-3
	ENSDARG00000061714	si:dkey-45k15,1		EXOC3L4	ENSG00000205436	1-to-2
	ENSDARG00000101104	FP102192,2		FAM111A, FAM111B	ENSG00000166801, ENSG00000189057	2-to-2
	ENSDARG00000075643	ifi35		IFI35	ENSG00000068079	1-to-1
	ENSDARG00000029720	si:dkeyp-9d4,2		IFI44, IFI44L	ENSG00000137965, ENSG00000137959	2-to-20
	ENSDARG00000060322	zgc:153654		IFI44, IFI44L	ENSG00000137965, ENSG00000137959	2-to-20
	ENSDARG00000027183	namptb		NAMPT	ENSG00000105835	1-to-6
	ENSDARG00000030598	nampta		NAMPT	ENSG00000105835	1-to-6
	ENSDARG00000077559	CABZ01052290,1		NCOA7	ENSG00000111912	1-to-2
	ENSDARG00000024631	si:ch211-122c9,5	nlrc5	NLRC5	ENSG00000140853	1-to-1	Howe et al., Open Biol. 6:160009 (2016)
	ENSDARG00000058672	si:dkey-266f7,1	nuggc.3	NUGGC	ENSG00000189233	1-to-4
	ENSDARG00000091951	si:dkeyp-85e10,2	nuggc.2	NUGGC	ENSG00000189233	1-to-4
	ENSDARG00000001303	psmb8a		PSMB8	ENSG00000204264	1-to-1
	ENSDARG00000022652	psmf1		PSMF1	ENSG00000125818	1-to-1
	ENSDARG00000016611	scrn3		SCRN3	ENSG00000144306	1-to-1
	ENSDARG00000022996	setx		SETX	ENSG00000107290	1-to-1
	ENSDARG00000090449	sp100,3		SP100, SP110, SP140, SP140L	ENSG00000067066, ENSG00000135899, ENSG00000079263, ENSG00000185404	4-to-4
	ENSDARG00000104316	CABZ01078055,1		SPATS2	ENSG00000123352	1-to-1	shared ancestry with SPATS2L at vertebrate level
	ENSDARG00000075641	steap3		STEAP3	ENSG00000115107	1-to-1	shared ancestry with STEAP4 at vertebrate level
	ENSDARG00000077523	TDRD7 (1 of many)	tdrd7b	TDR7	ENSG00000196116	1-to-2
	ENSDARG00000091058	tmem173		TMEM173	ENSG00000184584	1-to-1
	ENSDARG00000043416	tnfaip2a		TNFAIP2	ENSG00000185215	1-to-2
	ENSDARG00000075123	trafd1		TRAFD1	ENSG00000135148)	1-to-1
	ENSDARG00000025601	FO704715,1	trim35-14	TRIM35	ENSG00000104228	1-to-37
	ENSDARG00000061222	uba7		UBA7, UBA1	ENSG00000182179, ENSG00000130985	2-to-1
	ENSDARG00000078731	si:dkey-85k7,12		URGCP	ENSG00000106608	1-to-3
	ENSDARG00000103525	YTHDC2		YTHDC2	ENSG00000047188	1-to-1
	ENSDARG00000007199	si:dkeyp-78e10,1p
	ENSDARG00000091730	gig2l
	ENSDARG00000037805	lgals3bpa
	ENSDARG00000097430	si:ch73-160l8,2
	ENSDARG00000098772	gig2d
	ENSDARG00000095532	si:dkey-58f10,13
	ENSDARG00000078446	ftr07
	ENSDARG00000053387	si:ch211-276k2,2					non coding RNA
	ENSDARG00000101514	ftr64
	ENSDARG00000095864	ftr59
	ENSDARG00000027658	irf10
	ENSDARG00000075757	gig2e
	ENSDARG00000077810	otud4
	ENSDARG00000102284	CABZ01031894,1
	ENSDARG00000053366	ftr12
	ENSDARG00000052332	ftr98
	ENSDARG00000071662	si:rp71-36a1,3
	ENSDARG00000094809	ms4a17a,14					shared ancestry with MS4A4A at vertebrate level. Zuccolo et al., PLoS One, 2010
	ENSDARG00000088040	MDP1
	ENSDARG00000097243	si:ch211-108p6,6
	ENSDARG00000092225	si:dkeyp-13a3,10
	ENSDARG00000100186	CLCC1
	ENSDARG00000090444	ponzr1
