## Supplementary material for "Interferon-stimulated genes in zebrafish and human define an ancient arsenal of antiviral immunity": Table S4

### Sheet: Table S4
	Table S4. Genes with decreased or increased induction by CHIKV in CRFB1&2 morphants, compared to control NRP morphants
	Decrease of induction by CHIKV in presence of CRFB Mo
	Gene Ensembl ID	Gene name	Gene description	adj p-Value	fold change	Expression in CHIKV infected larva injected with Ctrl NRP Mo
	ENSDARG00000007199	si:dkeyp-78e10,1p		0.010176	0.0116187	136.378
	ENSDARG00000071001	si:dkeyp-85e10,1	si:dkeyp-85e10,1 [Source:ZFIN;Acc:ZDB-GENE-050208-148]	7.12111e-28	0.0188819	314.402
	ENSDARG00000092878	si:dkeyp-85e10,3	si:dkeyp-85e10,3 [Source:ZFIN;Acc:ZDB-GENE-061207-90]	4.50091e-05	0.0282261	49.4126
	ENSDARG00000058672	si:dkey-266f7,1	si:dkey-266f7,1 [Source:ZFIN;Acc:ZDB-GENE-061207-67]	2.07911e-12	0.0410531	233.729
	ENSDARG00000091730	gig2l	grass carp reovirus (GCRV)-induced gene 2l [Source:ZFIN;Acc:ZDB-GENE-130517-7]	3.5202e-15	0.0671394	573.749
	ENSDARG00000004953	mxb	myxovirus (influenza) resistance B [Source:ZFIN;Acc:ZDB-GENE-030721-6]	7.56477e-27	0.0773892	1453.93
	ENSDARG00000074136	zgc:163136	zgc:163136 [Source:ZFIN;Acc:ZDB-GENE-070615-14]	1.55998e-12	0.077732	169.094
	ENSDARG00000091951	si:dkeyp-85e10,2	si:dkeyp-85e10,2 [Source:ZFIN;Acc:ZDB-GENE-060503-185]	7.17107e-09	0.0784793	131.519
	ENSDARG00000092778	si:ch73-338o16,4	si:ch73-338o16,4 [Source:ZFIN;Acc:ZDB-GENE-131119-14]	2.45909e-10	0.0892668	200.372
	ENSDARG00000100968	si:ch211-1a19,3	si:ch211-1a19,3 [Source:ZFIN;Acc:ZDB-GENE-141216-322]	1.3558e-23	0.0893831	964.979
	ENSDARG00000090449	sp100,3	SP110 nuclear body protein, tandem duplicate 3 [Source:ZFIN;Acc:ZDB-GENE-130530-997]	0.0150021	0.0927607	27.9066
	ENSDARG00000073994	si:ch211-276k2,1	si:ch211-276k2,1 [Source:ZFIN;Acc:ZDB-GENE-081022-201]	3.82328e-18	0.0996213	578.401
	ENSDARG00000037805	lgals3bpa	lectin, galactoside-binding, soluble, 3 binding protein a [Source:ZFIN;Acc:ZDB-GENE-060331-57]	2.36648e-15	0.103259	367.62
	ENSDARG00000074052	si:ch211-281g13,5	si:ch211-281g13,5 [Source:ZFIN;Acc:ZDB-GENE-090311-7]	5.11062e-14	0.114336	768.626
	ENSDARG00000014427	mxe	myxovirus (influenza virus) resistance E [Source:ZFIN;Acc:ZDB-GENE-030131-9609]	5.75323e-22	0.118817	3041.22
	ENSDARG00000097430	si:ch73-160l8,2	si:ch73-160l8,2 [Source:ZFIN;Acc:ZDB-GENE-131121-593]	0.000147769	0.124062	88.4074
	ENSDARG00000045661	irf7	interferon regulatory factor 7 [Source:ZFIN;Acc:ZDB-GENE-040426-1518]	5.48306e-22	0.124098	3771.71
	ENSDARG00000007467	ifit10	interferon-induced protein with tetratricopeptide repeats 10 [Source:ZFIN;Acc:ZDB-GENE-121214-248]	3.19098e-18	0.127469	1131.41
	ENSDARG00000103551	rnf213b	ring finger protein 213b [Source:ZFIN;Acc:ZDB-GENE-110822-1]	1.35262e-13	0.128939	4913.1
	ENSDARG00000103028	CABZ01052487,1		9.61121e-13	0.129365	251.265
	ENSDARG00000067661	CU855931,1		1.44622e-09	0.131815	236.851
	ENSDARG00000104350	si:dkey-68o6,6	si:dkey-68o6,6 [Source:ZFIN;Acc:ZDB-GENE-141212-381]	2.14007e-08	0.141209	182.617
	ENSDARG00000100280	znfx1	zinc finger, NFX1-type containing 1 [Source:ZFIN;Acc:ZDB-GENE-110804-2]	4.37206e-16	0.143107	4617.11
	ENSDARG00000098772	gig2d	grass carp reovirus (GCRV)-induced gene 2d [Source:ZFIN;Acc:ZDB-GENE-130517-1]	1.03344e-07	0.145648	156.823
	ENSDARG00000018587	zgc:152658	zgc:152658 [Source:ZFIN;Acc:ZDB-GENE-060929-68]	1.72174e-14	0.15035	834.395
	ENSDARG00000089463	dhx58	DEXH (Asp-Glu-X-His) box polypeptide 58 [Source:ZFIN;Acc:ZDB-GENE-120612-3]	8.0101e-18	0.151138	5250.35
	ENSDARG00000024631	si:ch211-122c9,5	si:ch211-122c9,5 [Source:ZFIN;Acc:ZDB-GENE-120709-103]	1.25184e-06	0.151485	99.5158
	ENSDARG00000021688	mxa	myxovirus (influenza) resistance A [Source:ZFIN;Acc:ZDB-GENE-030721-5]	2.10392e-16	0.15523	1711.44
	ENSDARG00000021572	mb21d1	Mab-21 domain containing 1 [Source:ZFIN;Acc:ZDB-GENE-090313-23]	2.96275e-06	0.155755	109.469
	ENSDARG00000010729	CABZ01073795,1		2.27734e-16	0.156073	1828.09
	ENSDARG00000016527	helz2	helicase with zinc finger 2, transcriptional coactivator [Source:ZFIN;Acc:ZDB-GENE-120920-1]	1.50455e-10	0.156858	2375.6
	ENSDARG00000095532	si:dkey-58f10,13	si:dkey-58f10,13 [Source:ZFIN;Acc:ZDB-GENE-060526-315]	2.44681e-08	0.157346	175.235
	ENSDARG00000078731	si:dkey-85k7,12	si:dkey-85k7,12 [Source:ZFIN;Acc:ZDB-GENE-130530-855]	6.32507e-16	0.157652	1657.12
	ENSDARG00000057173	ifit8	interferon-induced protein with tetratricopeptide repeats 8 [Source:ZFIN;Acc:ZDB-GENE-051127-17]	6.9372e-15	0.158428	1132.16
	ENSDARG00000098204	CU984600,2		8.0101e-18	0.159186	10075.8
	ENSDARG00000035632	ccl19a,2	chemokine (C-C motif) ligand 19a, tandem duplicate 2 [Source:ZFIN;Acc:ZDB-GENE-081022-55]	0.00155657	0.159952	65.6465
	ENSDARG00000038646	ftr11	finTRIM family, member 11 [Source:ZFIN;Acc:ZDB-GENE-070912-195]	3.07059e-10	0.164799	314.574
	ENSDARG00000060566	cluhb	clustered mitochondria (cluA/CLU1) homolog b [Source:ZFIN;Acc:ZDB-GENE-091113-48]	1.21217e-09	0.165497	359.757
	ENSDARG00000056065	mov10b,2	Moloney leukemia virus 10b, tandem duplicate 2 [Source:ZFIN;Acc:ZDB-GENE-060526-371]	2.60817e-11	0.166438	500.247
	ENSDARG00000026704	ftr72	finTRIM family, member 72 [Source:ZFIN;Acc:ZDB-GENE-041114-86]	1.74273e-06	0.167376	160.461
	ENSDARG00000096311	si:dkey-211g8,8	si:dkey-211g8,8 [Source:ZFIN;Acc:ZDB-GENE-120215-226]	1.37178e-07	0.169431	339.971
	ENSDARG00000078446	ftr07	finTRIM family, member 7 [Source:ZFIN;Acc:ZDB-GENE-070912-229]	2.79278e-06	0.170088	121.108
	ENSDARG00000096562	wu:fj29h11	wu:fj29h11 [Source:ZFIN;Acc:ZDB-GENE-030131-7558]	7.75827e-15	0.174362	7119.01
	ENSDARG00000095298	ftr73	finTRIM family, member 73 [Source:ZFIN;Acc:ZDB-GENE-090508-13]	2.01472e-07	0.175321	182.658
	ENSDARG00000071543	si:dkey-42i9,7	si:dkey-42i9,7 [Source:ZFIN;Acc:ZDB-GENE-050208-731]	5.1337e-12	0.176848	659.532
	ENSDARG00000025601	FO704715,1		1.22053e-06	0.177661	89.4365
	ENSDARG00000031359	cmpk2	cytidine monophosphate (UMP-CMP) kinase 2, mitochondrial [Source:ZFIN;Acc:ZDB-GENE-040724-24]	1.95089e-13	0.178084	1452.49
	ENSDARG00000036787	abcb3l1	ATP-binding cassette, sub-family B (MDR/TAP), member 3 like 1 [Source:ZFIN;Acc:ZDB-GENE-030616-245]	9.07272e-06	0.178535	132.435
	ENSDARG00000039243	zgc:152791	zgc:152791 [Source:ZFIN;Acc:ZDB-GENE-060901-4]	4.37595e-13	0.179053	6619.41
	ENSDARG00000076182	stat1b	signal transducer and activator of transcription 1b [Source:ZFIN;Acc:ZDB-GENE-030616-23]	1.09373e-15	0.181012	5575
	ENSDARG00000078297	ptprh	protein tyrosine phosphatase, receptor type, h [Source:ZFIN;Acc:ZDB-GENE-091118-90]	0.0146549	0.184424	70.1219
	ENSDARG00000053387	si:ch211-276k2,2	si:ch211-276k2,2 [Source:ZFIN;Acc:ZDB-GENE-081105-158]	2.32893e-08	0.185531	194.683
	ENSDARG00000099105	CABZ01078610,1		6.448e-08	0.191584	148.457
	ENSDARG00000056804	IL4I1	interleukin 4 induced 1 [Source:HGNC Symbol;Acc:HGNC:19094]	1.684e-11	0.199165	865.802
	ENSDARG00000004952	rsad2	radical S-adenosyl methionine domain containing 2 [Source:ZFIN;Acc:ZDB-GENE-050913-129]	4.1103e-15	0.200295	6110.44
	ENSDARG00000093712	CABZ01021530,1		3.87647e-10	0.200813	318.844
	ENSDARG00000100904	CABZ01109021,1		1.3644e-13	0.201529	4082.05
	ENSDARG00000088251	si:ch211-24o10,6	si:ch211-24o10,6 [Source:ZFIN;Acc:ZDB-GENE-131121-418]	2.6487e-14	0.205167	5952.76
	ENSDARG00000052971	ftr19	finTRIM family, member 19 [Source:ZFIN;Acc:ZDB-GENE-090506-5]	0.000101114	0.20975	143.311
	ENSDARG00000098004	ftr91	finTRIM family, member 91 [Source:ZFIN;Acc:ZDB-GENE-131125-31]	1.6802e-05	0.210824	137.348
	ENSDARG00000094984	si:ch211-197g15,8	si:ch211-197g15,8 [Source:ZFIN;Acc:ZDB-GENE-050208-377]	0.000288695	0.213443	186.946
	ENSDARG00000089432	si:ch211-212k18,15	si:ch211-212k18,15 [Source:ZFIN;Acc:ZDB-GENE-160728-58]	0.000147769	0.213454	109.674
	ENSDARG00000061177	mov10b,1	Moloney leukemia virus 10b, tandem duplicate 1 [Source:ZFIN;Acc:ZDB-GENE-030131-9089]	6.4358e-12	0.216151	2540.57
	ENSDARG00000104649	si:dkey-40c23,3	si:dkey-40c23,3 [Source:ZFIN;Acc:ZDB-GENE-131126-78]	4.43109e-07	0.216502	170.035
	ENSDARG00000101514	ftr64	finTRIM family, member 64 [Source:ZFIN;Acc:ZDB-GENE-090508-8]	1.91637e-05	0.216628	160.807
	ENSDARG00000095864	ftr59	finTRIM family, member 59 [Source:ZFIN;Acc:ZDB-GENE-090508-4]	0.0139253	0.21739	62.1077
	ENSDARG00000054835	ugt5f1	UDP glucuronosyltransferase 5 family, polypeptide F1 [Source:ZFIN;Acc:ZDB-GENE-100406-6]	2.13242e-06	0.219417	242.926
	ENSDARG00000070317	irge4	immunity-related GTPase family, e4 [Source:ZFIN;Acc:ZDB-GENE-051212-2]	4.80174e-08	0.219658	200.605
	ENSDARG00000017489	zgc:123068	zgc:123068 [Source:ZFIN;Acc:ZDB-GENE-051030-98]	3.08052e-14	0.220501	9858.11
	ENSDARG00000086847	irgq1	immunity-related GTPase family, q1 [Source:ZFIN;Acc:ZDB-GENE-051212-3]	3.18328e-05	0.224182	100.193
	ENSDARG00000069941	TDP2 (1 of many)	tyrosyl-DNA phosphodiesterase 2 [Source:HGNC Symbol;Acc:HGNC:17768]	4.04774e-06	0.224984	203.155
	ENSDARG00000052396	pkz	protein kinase containing Z-DNA binding domains [Source:ZFIN;Acc:ZDB-GENE-050301-2]	3.88497e-11	0.226048	1367.19
	ENSDARG00000086374	isg15	ISG15 ubiquitin-like modifier [Source:ZFIN;Acc:ZDB-GENE-021211-1]	4.55048e-13	0.226181	6554.77
	ENSDARG00000075785	HERC5	HECT and RLD domain containing E3 ubiquitin protein ligase 5 [Source:HGNC Symbol;Acc:HGNC:24368]	0.0011508	0.227628	2164.6
	ENSDARG00000061222	uba7	ubiquitin-like modifier activating enzyme 7 [Source:ZFIN;Acc:ZDB-GENE-121120-4]	1.21267e-09	0.227968	746.924
	ENSDARG00000099465	rnf213a	ring finger protein 213a [Source:ZFIN;Acc:ZDB-GENE-050302-100]	3.6714e-11	0.229809	4845.54
	ENSDARG00000037190	CABZ01062780,1		1.65847e-08	0.232101	585.885
	ENSDARG00000027183	namptb	nicotinamide phosphoribosyltransferase b [Source:ZFIN;Acc:ZDB-GENE-030131-2931]	8.63148e-09	0.234272	1282.09
	ENSDARG00000042496	parp12a	poly (ADP-ribose) polymerase family, member 12a [Source:ZFIN;Acc:ZDB-GENE-050419-6]	2.28101e-10	0.234933	1329.16
	ENSDARG00000100614	zgc:171497	zgc:171497 [Source:ZFIN;Acc:ZDB-GENE-080220-58]	0.0229472	0.235083	82.1129
	ENSDARG00000073789	BX537350,1		2.03137e-09	0.240519	1237.27
	ENSDARG00000021677	phf11	PHD finger protein 11 [Source:ZFIN;Acc:ZDB-GENE-081104-417]	5.38775e-10	0.241371	847.613
	ENSDARG00000087575	BX569789,2		1.28741e-09	0.242407	907.918
	ENSDARG00000094719	si:dkeyp-1h4,9	si:dkeyp-1h4,9 [Source:ZFIN;Acc:ZDB-GENE-030131-8538]	6.09064e-09	0.243937	3754.07
	ENSDARG00000027658	irf10	interferon regulatory factor 10 [Source:ZFIN;Acc:ZDB-GENE-040426-2084]	2.98306e-08	0.247322	539.183
	ENSDARG00000012600	HELZ2 (1 of many)	helicase with zinc finger 2 [Source:HGNC Symbol;Acc:HGNC:30021]	1.40574e-09	0.247444	1768.76
	ENSDARG00000101104	FP102192,2		0.00517712	0.249231	99.6151
	ENSDARG00000075389	si:ch211-281g13,4	si:ch211-281g13,4 [Source:ZFIN;Acc:ZDB-GENE-090311-16]	3.95033e-06	0.254879	745.64
	ENSDARG00000070132	aste1	asteroid homolog 1 (Drosophila) [Source:ZFIN;Acc:ZDB-GENE-060503-520]	2.89948e-09	0.255854	776.379
	ENSDARG00000077523	TDRD7 (1 of many)	tudor domain containing 7 [Source:HGNC Symbol;Acc:HGNC:30831]	2.7213e-06	0.257447	360.773
	ENSDARG00000097653	si:dkey-23k10,3	si:dkey-23k10,3 [Source:ZFIN;Acc:ZDB-GENE-131126-11]	1.97746e-06	0.258993	493.812
	ENSDARG00000089661	FO704622,1		4.65132e-07	0.25902	560.915
	ENSDARG00000074217	si:dkey-188i13,6	si:dkey-188i13,6 [Source:ZFIN;Acc:ZDB-GENE-030131-7410]	0.00111296	0.260102	1379.25
	ENSDARG00000009673	si:ch211-197g15,6	si:ch211-197g15,6 [Source:ZFIN;Acc:ZDB-GENE-050208-457]	0.0139333	0.260594	86.489
	ENSDARG00000103351	si:ch211-149f21,3	si:ch211-149f21,3 [Source:ZFIN;Acc:ZDB-GENE-131121-251]	0.00439672	0.263178	504.973
	ENSDARG00000078389	si:dkey-188i13,7	si:dkey-188i13,7 [Source:ZFIN;Acc:ZDB-GENE-090312-190]	1.91805e-09	0.267724	2362.24
	ENSDARG00000092310	si:ch211-199g17,2	si:ch211-199g17,2 [Source:ZFIN;Acc:ZDB-GENE-060503-396]	5.94426e-06	0.267932	245.501
	ENSDARG00000088078	usp18	ubiquitin specific peptidase 18 [Source:ZFIN;Acc:ZDB-GENE-100210-2]	1.11363e-06	0.269372	415.471
	ENSDARG00000039852	ftr93	finTRIM family, member 93 [Source:ZFIN;Acc:ZDB-GENE-131126-26]	2.01472e-07	0.270819	495.002
	ENSDARG00000105364	si:ch73-223f5,1	si:ch73-223f5,1 [Source:ZFIN;Acc:ZDB-GENE-160113-94]	4.0158e-08	0.271418	718.419
	ENSDARG00000088260	gig2p	grass carp reovirus (GCRV)-induced gene 2p [Source:ZFIN;Acc:ZDB-GENE-070705-490]	0.000225655	0.27224	197.842
	ENSDARG00000018553	ifih1	interferon induced with helicase C domain 1 [Source:ZFIN;Acc:ZDB-GENE-081104-438]	3.91764e-05	0.274561	327.063
	ENSDARG00000105077	cecr5	cat eye syndrome chromosome region, candidate 5 [Source:ZFIN;Acc:ZDB-GENE-080220-59]	8.89496e-06	0.274922	380.979
	ENSDARG00000078065	ftr96	finTRIM family, member 96 [Source:ZFIN;Acc:ZDB-GENE-141212-272]	7.77726e-05	0.276427	226.293
	ENSDARG00000074754	si:dkey-188i13,9	si:dkey-188i13,9 [Source:ZFIN;Acc:ZDB-GENE-090313-211]	9.70591e-08	0.276852	787.099
	ENSDARG00000038095	socs1a	suppressor of cytokine signaling 1a [Source:ZFIN;Acc:ZDB-GENE-040801-205]	1.00597e-05	0.278993	660.367
	ENSDARG00000009702	ascl1b	achaete-scute family bHLH transcription factor 1b [Source:ZFIN;Acc:ZDB-GENE-980526-174]	2.68895e-08	0.280908	1136.46
	ENSDARG00000097679	ftr88	finTRIM family, member 88 [Source:ZFIN;Acc:ZDB-GENE-131125-2]	0.000193546	0.282825	142.388
	ENSDARG00000024815	ogfrl2	opioid growth factor receptor-like 2 [Source:ZFIN;Acc:ZDB-GENE-030616-523]	6.70021e-08	0.283465	636.333
	ENSDARG00000069244	si:ch211-244b2,3	si:ch211-244b2,3 [Source:ZFIN;Acc:ZDB-GENE-030131-4737]	7.13115e-07	0.287206	669.013
	ENSDARG00000075757	gig2e	grass carp reovirus (GCRV)-induced gene 2e [Source:ZFIN;Acc:ZDB-GENE-130517-2]	0.0102838	0.290468	842.542
	ENSDARG00000100660	si:ch73-252i11,1	si:ch73-252i11,1 [Source:ZFIN;Acc:ZDB-GENE-141210-7]	1.81598e-07	0.29138	1899.16
	ENSDARG00000054418	ssuh2,2	ssu-2 homolog, tandem duplicate 2 [Source:ZFIN;Acc:ZDB-GENE-060421-4694]	2.13242e-06	0.291611	557.507
	ENSDARG00000093006	zgc:154040	zgc:154040 [Source:ZFIN;Acc:ZDB-GENE-060929-616]	1.08849e-05	0.292589	378.733
	ENSDARG00000101320	si:dkey-50i6,5	si:dkey-50i6,5 [Source:ZFIN;Acc:ZDB-GENE-081031-53]	7.76899e-06	0.295107	703.799
	ENSDARG00000104396	trim25	tripartite motif containing 25 [Source:ZFIN;Acc:ZDB-GENE-040426-797]	1.4922e-07	0.2981	1463.15
	ENSDARG00000075641	steap3	STEAP family member 3, metalloreductase [Source:ZFIN;Acc:ZDB-GENE-081104-268]	0.0147389	0.298934	145.123
	ENSDARG00000077810	otud4	OTU deubiquitinase 4 [Source:ZFIN;Acc:ZDB-GENE-030131-5338]	7.13115e-07	0.300694	872.34
	ENSDARG00000029720	si:dkeyp-9d4,2	si:dkeyp-9d4,2 [Source:ZFIN;Acc:ZDB-GENE-090312-156]	1.74632e-05	0.301442	351.804
	ENSDARG00000102284	CABZ01031894,1		0.0171797	0.306462	86.6944
	ENSDARG00000099138	btr29	bloodthirsty-related gene family, member 29 [Source:ZFIN;Acc:ZDB-GENE-090512-2]	5.48899e-05	0.307177	348.649
	ENSDARG00000053366	ftr12	finTRIM family, member 12 [Source:ZFIN;Acc:ZDB-GENE-070912-196]	0.0111059	0.308407	92.0793
	ENSDARG00000016611	scrn3	secernin 3 [Source:ZFIN;Acc:ZDB-GENE-030131-4783]	3.5834e-05	0.312747	495.306
	ENSDARG00000052332	ftr98	finTRIM family, member 98 [Source:ZFIN;Acc:ZDB-GENE-081105-171]	0.001694	0.313833	149.12
	ENSDARG00000100250	ftr41	finTRIM family, member 41 [Source:ZFIN;Acc:ZDB-GENE-090507-6]	0.000678188	0.313948	247.792
	ENSDARG00000055359	sp100,1	SP110 nuclear body protein, tandem duplicate 1 [Source:ZFIN;Acc:ZDB-GENE-141212-239]	0.00288517	0.314666	130.602
	ENSDARG00000076251	irf3	interferon regulatory factor 3 [Source:ZFIN;Acc:ZDB-GENE-071120-7]	2.53149e-05	0.318598	403.818
	ENSDARG00000041060	lgals9l3	lectin, galactoside-binding, soluble, 9 (galectin 9)-like 3 [Source:ZFIN;Acc:ZDB-GENE-040718-159]	4.14583e-06	0.320947	1603.16
	ENSDARG00000103525	YTHDC2	YTH domain containing 2 [Source:HGNC Symbol;Acc:HGNC:24721]	0.0467636	0.323542	97.2183
	ENSDARG00000075643	ifi35	interferon-induced protein 35 [Source:ZFIN;Acc:ZDB-GENE-100311-2]	4.9067e-06	0.324921	1033.02
	ENSDARG00000091058	tmem173	transmembrane protein 173 [Source:ZFIN;Acc:ZDB-GENE-120921-1]	0.0159485	0.326764	86.1234
	ENSDARG00000061714	si:dkey-45k15,1	si:dkey-45k15,1 [Source:ZFIN;Acc:ZDB-GENE-081107-67]	0.000513473	0.327234	278.587
	ENSDARG00000012389	adar	adenosine deaminase, RNA-specific [Source:ZFIN;Acc:ZDB-GENE-000616-5]	4.56887e-06	0.327992	1662.33
	ENSDARG00000022652	psmf1	proteasome inhibitor subunit 1 [Source:ZFIN;Acc:ZDB-GENE-040718-282]	0.0001653	0.328975	416.811
	ENSDARG00000060322	zgc:153654	zgc:153654 [Source:ZFIN;Acc:ZDB-GENE-060929-1102]	5.26506e-05	0.331657	384.019
	ENSDARG00000068939	xaf1	XIAP associated factor 1 [Source:ZFIN;Acc:ZDB-GENE-060929-840]	1.92317e-06	0.332992	1163.52
	ENSDARG00000071662	si:rp71-36a1,3	si:rp71-36a1,3 [Source:ZFIN;Acc:ZDB-GENE-050208-566]	0.012951	0.334598	188.275
	ENSDARG00000030954	ftr56	finTRIM family, member 56 [Source:ZFIN;Acc:ZDB-GENE-030131-2801]	0.000258102	0.334687	478.362
	ENSDARG00000092584	si:ch1073-385f13,3	si:ch1073-385f13,3 [Source:ZFIN;Acc:ZDB-GENE-131127-357]	0.000595719	0.335724	257.752
	ENSDARG00000001303	psmb8a	proteasome subunit beta 8A [Source:ZFIN;Acc:ZDB-GENE-990415-141]	0.0162802	0.337156	133.444
	ENSDARG00000040528	lgals3bpb	lectin, galactoside-binding, soluble, 3 binding protein b [Source:ZFIN;Acc:ZDB-GENE-040426-2262]	2.17979e-05	0.337401	1270.9
	ENSDARG00000022996	setx	senataxin [Source:ZFIN;Acc:ZDB-GENE-070402-1]	0.000126685	0.342533	865.712
	ENSDARG00000089227	si:ch211-91p5,3	si:ch211-91p5,3 [Source:ZFIN;Acc:ZDB-GENE-131119-65]	0.000172711	0.344227	542.952
	ENSDARG00000040445	PARP14	poly(ADP-ribose) polymerase family member 14 [Source:HGNC Symbol;Acc:HGNC:29232]	0.00511342	0.356992	1737.51
	ENSDARG00000075123	trafd1	TRAF-type zinc finger domain containing 1 [Source:ZFIN;Acc:ZDB-GENE-070410-43]	0.000752743	0.36394	509.581
	ENSDARG00000094809	ms4a17a,14	membrane-spanning 4-domains, subfamily A, member 17A,14 [Source:ZFIN;Acc:ZDB-GENE-070705-363]	0.00321031	0.38131	338.711
	ENSDARG00000079766	tap1	transporter 1, ATP-binding cassette, sub-family B (MDR/TAP) [Source:ZFIN;Acc:ZDB-GENE-050517-43]	0.00223158	0.382303	279.265
	ENSDARG00000076483	zgc:198241	zgc:198241 [Source:ZFIN;Acc:ZDB-GENE-080303-14]	0.00010611	0.382461	940.196
	ENSDARG00000005218	wrnip1	Werner helicase interacting protein 1 [Source:ZFIN;Acc:ZDB-GENE-040426-2415]	0.0285457	0.382567	146.59
	ENSDARG00000031647	stat2	signal transducer and activator of transcription 2 [Source:ZFIN;Acc:ZDB-GENE-080321-1]	5.26506e-05	0.383023	3811.03
	ENSDARG00000056976	ifit16	interferon-induced protein with tetratricopeptide repeats 16 [Source:ZFIN;Acc:ZDB-GENE-131120-86]	0.0110616	0.385766	320.464
	ENSDARG00000075504	si:dkey-40c23,2	si:dkey-40c23,2 [Source:ZFIN;Acc:ZDB-GENE-030131-5958]	0.000300407	0.386411	445.576
	ENSDARG00000094578	epsti1	epithelial stromal interaction 1 [Source:ZFIN;Acc:ZDB-GENE-081104-172]	0.0322167	0.386805	174.179
	ENSDARG00000079537	ftr13	finTRIM family, member 13 [Source:ZFIN;Acc:ZDB-GENE-070912-395]	0.0105973	0.38729	185.14
	ENSDARG00000043586	fas	Fas cell surface death receptor [Source:ZFIN;Acc:ZDB-GENE-061019-2]	0.0285457	0.387329	195.087
	ENSDARG00000088040	MDP1	magnesium dependent phosphatase 1 [Source:HGNC Symbol;Acc:HGNC:28781]	0.00456755	0.388168	429.109
	ENSDARG00000043416	tnfaip2a	tumor necrosis factor, alpha-induced protein 2a [Source:ZFIN;Acc:ZDB-GENE-041210-301]	0.00126582	0.390685	597.878
	ENSDARG00000015829	mov10a	Mov10 RISC complex RNA helicase a [Source:ZFIN;Acc:ZDB-GENE-091230-8]	0.000444783	0.391255	1270.93
	ENSDARG00000097243	si:ch211-108p6,6	si:ch211-108p6,6 [Source:ZFIN;Acc:ZDB-GENE-131127-432]	0.0156145	0.392936	201.733
	ENSDARG00000086903	gig2o	grass carp reovirus (GCRV)-induced gene 2o [Source:ZFIN;Acc:ZDB-GENE-130517-8]	0.00137697	0.393875	322.96
	ENSDARG00000104316	CABZ01078055,1		0.00294207	0.398656	748.032
	ENSDARG00000054805	btr09	bloodthirsty-related gene family, member 9 [Source:ZFIN;Acc:ZDB-GENE-080722-46]	0.00313229	0.400038	246.02
	ENSDARG00000098398	CABZ01079480,1		0.00232709	0.401908	341.379
	ENSDARG00000095345	ftr09	finTRIM family, member 9 [Source:ZFIN;Acc:ZDB-GENE-070912-223]	0.0451135	0.406062	146.604
	ENSDARG00000057974	parp12b	poly (ADP-ribose) polymerase family, member 12b [Source:ZFIN;Acc:ZDB-GENE-030131-2617]	0.00135892	0.40822	601.78
	ENSDARG00000041220	ftr53	finTRIM family, member 53 [Source:ZFIN;Acc:ZDB-GENE-030616-515]	0.0411095	0.413229	232.116
	ENSDARG00000068729	eif2ak2	eukaryotic translation initiation factor 2-alpha kinase 2 [Source:ZFIN;Acc:ZDB-GENE-080422-1]	0.0160128	0.414097	224.487
	ENSDARG00000077559	CABZ01052290,1		0.0285457	0.418704	358.184
	ENSDARG00000092228	si:dkey-27p18,3	si:dkey-27p18,3 [Source:ZFIN;Acc:ZDB-GENE-060526-287]	0.0119869	0.420566	236.851
	ENSDARG00000030598	nampta	nicotinamide phosphoribosyltransferase a [Source:ZFIN;Acc:ZDB-GENE-110420-1]	0.00647656	0.425582	792.261
	ENSDARG00000101256	CABZ01085052,1		0.010176	0.428268	850.389
	ENSDARG00000053293	ftr14	finTRIM family, member 14 [Source:ZFIN;Acc:ZDB-GENE-060512-201]	0.00313229	0.43051	471.131
	ENSDARG00000102514	BX323596,2		0.0425969	0.43347	129.122
	ENSDARG00000078912	si:ch73-24k9,2	si:ch73-24k9,2 [Source:ZFIN;Acc:ZDB-GENE-121214-29]	0.0285457	0.433972	218.764
	ENSDARG00000095678	ftr36	finTRIM family, member 36 [Source:ZFIN;Acc:ZDB-GENE-070912-483]	0.00336436	0.439613	1114.99
	ENSDARG00000006848	PARP9	poly(ADP-ribose) polymerase family member 9 [Source:HGNC Symbol;Acc:HGNC:24118]	0.0304122	0.440028	323.852
	ENSDARG00000092225	si:dkeyp-13a3,10	si:dkeyp-13a3,10 [Source:ZFIN;Acc:ZDB-GENE-070912-636]	0.00404168	0.44156	636.785
	ENSDARG00000041910	znf512	zinc finger protein 512 [Source:ZFIN;Acc:ZDB-GENE-041014-346]	0.0214422	0.441689	318.007
	ENSDARG00000098540	ZC3H7B (1 of many)	zinc finger CCCH-type containing 7B [Source:HGNC Symbol;Acc:HGNC:30869]	0.00996025	0.445388	631.201
	ENSDARG00000100186	CLCC1	chloride channel CLIC like 1 [Source:HGNC Symbol;Acc:HGNC:29675]	0.0352481	0.447493	318.167
	ENSDARG00000075151	si:dkey-188i13,10	si:dkey-188i13,10 [Source:ZFIN;Acc:ZDB-GENE-090313-208]	0.00472626	0.455742	468.309
	ENSDARG00000090444	ponzr1	plac8 onzin related protein 1 [Source:ZFIN;Acc:ZDB-GENE-070727-1]	0.0112471	0.459817	598.393
	ENSDARG00000058638	si:ch211-71m22,1	si:ch211-71m22,1 [Source:ZFIN;Acc:ZDB-GENE-070705-193]	0.0311689	0.462774	539.221
	ENSDARG00000052515	calcoco2	calcium binding and coiled-coil domain 2 [Source:ZFIN;Acc:ZDB-GENE-050522-346]	0.0235376	0.46461	490.486
	ENSDARG00000045530	si:ch211-244b2,4	si:ch211-244b2,4 [Source:ZFIN;Acc:ZDB-GENE-030131-8699]	0.0110616	0.467428	462.805
	ENSDARG00000061114	PARG	poly(ADP-ribose) glycohydrolase [Source:HGNC Symbol;Acc:HGNC:8605]	0.0171797	0.483603	1021.56
	ENSDARG00000086173	relb	v-rel avian reticuloendotheliosis viral oncogene homolog B [Source:ZFIN;Acc:ZDB-GENE-030131-9531]	0.0344052	0.491175	640.084
	Increased induction by CHIKV in presence of CRFB Mo
	ENSDARG00000100697	si:ch73-52f24,4	si:ch73-52f24,4 [Source:ZFIN;Acc:ZDB-GENE-030131-2681]	0.0141763	2.40377	691.912
	ENSDARG00000059054	pdk2b	pyruvate dehydrogenase kinase, isozyme 2b [Source:ZFIN;Acc:ZDB-GENE-040426-939]	0.00591159	2.46623	88.7527
	ENSDARG00000095633	si:ch211-133l5,7	si:ch211-133l5,7 [Source:ZFIN;Acc:ZDB-GENE-081104-117]	0.00252307	2.77261	76.0846
	ENSDARG00000043729	plac8,1	placenta-specific 8, tandem duplicate 1 [Source:ZFIN;Acc:ZDB-GENE-050809-124]	0.0001653	2.83809	163.104
	ENSDARG00000002986	gda	guanine deaminase [Source:ZFIN;Acc:ZDB-GENE-050522-434]	0.0334305	3.03022	33.8558
	ENSDARG00000003615	slc26a3,2	solute carrier family 26 (anion exchanger), member 3, tandem duplicate 2 [Source:ZFIN;Acc:ZDB-GENE-041210-179]	0.0187464	3.0984	33.9686
	ENSDARG00000029230	pnp4b	purine nucleoside phosphorylase 4b [Source:ZFIN;Acc:ZDB-GENE-040426-1887]	3.95033e-06	3.86765	30.5562
	ENSDARG00000056587	cyp2r1	cytochrome P450, family 2, subfamily R, polypeptide 1 [Source:ZFIN;Acc:ZDB-GENE-110114-1]	0.0417969	4.46361	5.94919
	ENSDARG00000103295	cyp3a65	cytochrome P450, family 3, subfamily A, polypeptide 65 [Source:ZFIN;Acc:ZDB-GENE-050604-1]	0.00102068	5.02577	216.78
	ENSDARG00000039535	dapp1	dual adaptor of phosphotyrosine and 3-phosphoinositides [Source:ZFIN;Acc:ZDB-GENE-050417-180]	0.042777	5.22063	7.78179
