## Supplementary material for "Interferon-stimulated genes in zebrafish and human define an ancient arsenal of antiviral immunity": Table S5

### Sheet: Table S5
Table S5. Orthology groups defining ancestral ISGs
	True orthology groups (osteichtyan level) including zebrafish and human ISGs
		ISGs					non ISGs of the same orthology group
	ancestral gene	zebrafish ISGs			human ISGs		zebrafish		human
		ensembl ID	name	induction	ensembl ID	name	enembl ID	name	ensembl ID	name
	ADAR	ENSDARG00000012389	adar	#§	ENSG00000160710	ADAR
	BATF2	ENSDARG00000105562	batf2	#	ENSG00000168062	BATF2
	CASP7	ENSDARG00000091836	casp7	#	ENSG00000165806	CASP7
	cGAS	ENSDARG00000021572	cgas	§	ENSG00000164430	CGAS
	CD40	ENSDARG00000054968	cd40	#	ENSG00000101017	CD40
	CMPK2	ENSDARG00000031359	cmpk2	#§	ENSG00000134326	CMPK2
	DDX58 (RIG-I)		ddx58		ENSG00000107201	DDX58
	DHX58 (LGP2)	ENSDARG00000089463	dhx58	#§	ENSG00000108771	DHX58
	EPSTI1	ENSDARG00000094578	epsti1	#§	ENSG00000133106	EPSTI1
	FAS	ENSDARG00000043586	fas	#§	ENSG00000026103	FAS
	IFI35	ENSDARG00000075643	ifi35	§	ENSG00000068079	IFI35
	IFIH1 (MDA-5)	ENSDARG00000018553	ifih1	#§	ENSG00000115267	IFIH1
	IL4i1	ENSDARG00000056804	il4i1	#§	ENSG00000104951	IL4I1
	IRF7	ENSDARG00000045661	irf7	#§	ENSG00000185507	IRF7
	IRF9	ENSDARG00000016457	irf9	#	ENSG00000213928	IRF9
	ISG15	ENSDARG00000086374	isg15	#§	ENSG00000187608	ISG15
	NLRC5	ENSDARG00000024631	nlrc5	§	ENSG00000140853	NLRC5
	PARP9	ENSDARG00000006848	parp9	#§	ENSG00000138496	PARP9
	PHF11	ENSDARG00000021677	phf11	#§	ENSG00000136147	PHF11
	PMAIP1	ENSDARG00000089307	pmaip1	#	ENSG00000141682	PMAIP1
	PSMB8	ENSDARG00000001303	psmb8a	§	ENSG00000204264	PSMB8
	PYCARD	ENSDARG00000040076	pycard	#	ENSG00000103490	PYCARD
	RNF114	ENSDARG00000009886	rfn114	#	ENSG00000124226	RNF114
	RSAD2	ENSDARG00000004952	rsad2	#§	ENSG00000134321	RSAD2
	SETX	ENSDARG00000022996	setx	§	ENSG00000107290	SETX
	STAT2	ENSDARG00000031647	stat2	#§	ENSG00000170581	STAT2
	TAP1	ENSDARG00000079766	tap1	#§	ENSG00000168394	TAP1
	TMEM173 (STING)	ENSDARG00000091058	tmem173	§	ENSG00000184584	TMEM173
	TRAFD1	ENSDARG00000075123	trafd1	§	ENSG00000135148	TRAFD1
	TRIM25	ENSDARG00000104396	trim25	#§	ENSG00000121060	TRIM25
	USP18	ENSDARG00000088078	usp18	#§	ENSG00000184979	USP18
	XAF1	ENSDARG00000068939	xaf1	#§	ENSG00000132530	XAF1
	ZNFX1	ENSDARG00000100280	znfx1	#§	ENSG00000124201	ZNFX1
	B2M	ENSDARG00000015887	b2ml	#	ENSG00000273686	B2M
		ENSDARG00000053136	b2m	#
	HELZ2	ENSDARG00000016527	helz2a	#§	ENSG00000130589	HELZ2
		ENSDARG00000012600	helz2b	#§
	PARP12	ENSDARG00000042496	parp12a	#§	ENSG00000059378	PARP12
		ENSDARG00000057974	parp12b	#§
	RNF213	ENSDARG00000103551	rnf213b	#§	ENSG00000173821	RNF213
		ENSDARG00000099465	rnf213a	#§
	PKR	ENSDARG00000052396	pkz	#§	ENSG00000055332	EIF2AK2
		ENSDARG00000068729	eif2ak2	#§
	SOCS1	ENSDARG00000089873	socs1b	#	ENSG00000185338	SOCS1
		ENSDARG00000038095	scos1a	#§
	STAT1	ENSDARG00000076182	stat1b	#§	ENSG00000115415	STAT1
		ENSDARG00000006266	stat1a	#
	TAP2	ENSDARG00000033446	tap2t	#	ENSG00000204267	TAP2
		ENSDARG00000036787	tap2a	#§
	MOV10	ENSDARG00000056065	mov10b.2	#§	ENSG00000155363	MOV10
		ENSDARG00000061177	mov10b.1	#§
		ENSDARG00000015829	mov10a	#§
	HERC5/6	ENSDARG00000074136	herc56.3	#§	ENSG00000138646	HERC5
		ENSDARG00000074052	herc56.4	#§	ENSG00000138642	HERC6
		ENSDARG00000075389	herc56.2	#§
		ENSDARG00000075785	herc56.1	#§
	AHNAK	ENSDARG00000061764	ahnak	#	ENSG00000124942	AHNAK			ENSG00000185567	AHNAK2
	LGALS3BP	ENSDARG00000040528	lgals3bpb	#§	ENSG00000108679	LGALS3BP	NSDARG00000037805	lgals3bpa
	NCOA7	ENSDARG00000077559	ncoa7a	§	ENSG00000111912	NCOA7	ENSDARG00000101118	ncoa7b
	RARRES3	ENSDARG00000093006	rarres3	#§	ENSG00000133321	RARRES3 (PLAAT4)	ENSDARG00000076563	rarres3l
	TDRD7	ENSDARG00000077523	tdrd7b	§	ENSG00000196116	TDRD7	ENSDARG00000032808	trd7a
	FAM111	ENSDARG00000101104	fam111.1	§	ENSG00000166801	FAM111A	ENSDARG00000101556	fam111.2	ENSG00000189057	FAM111B
	TREX	ENSDARG00000092584	trex3	#§	ENSG00000213689	TREX1	ENSDARG00000093773	trex4	ENSG00000183479	TREX2
	UBA7	ENSDARG00000061222	uba7	§	ENSG00000182179	UBA7			ENSG00000130985	UBA1
	CCL19	ENSDARG00000058389	ccl19a.1 (ccl19aa)	#	ENSG00000172724	CCL19	ENSDARG00000039351	ccl19b
		ENSDARG00000035632	ccl19a.2 (ccl19ab)	#§
	PTMA	ENSDARG00000021113	ptmaa	#	ENSG00000187514	PTMA	ENSDARG00000101766	ptmab	ENSG00000159335	PTMS
							ENSDARG00000076532
	OGFR	ENSDARG00000024815	ogfrl2	#§	ENSG00000060491	OGFR	ENSDARG00000037837	ogfr
		ENSDARG00000099409	ogfrl1	#			ENSDARG00000103677
	DTX3L	ENSDARG00000075504	dtx3lb2	#§	ENSG00000163840	DTX3L	ENSDARG00000089511	dtx3la
		ENSDARG00000104649	dtx3lb3	#§
		ENSDARG00000097592	dtx3lb1	#
	FPR	ENSDARG00000058991	fpr	#	ENSG00000171049	FPR2			ENSG00000171051	FPR1
									ENSG00000187474	FPR3
									ENSG00000142511	GPR32
	SP100	ENSDARG00000038133	sp100.4	#	ENSG00000067066	SP100	ENSDARG00000102588	sp100.2
		ENSDARG00000055359	sp100.1	#§	ENSG00000135899	SP110
		ENSDARG00000090449	sp100.3	§	ENSG00000079263	SP140
					ENSG00000185404	SP140L
	CASP1	ENSDARG00000052039	caspb	#	ENSG00000137752	CASP1	ENSDARG00000008165	caspa	ENSG00000137757	CASP5
					ENSG00000196954	CASP4	ENSDARG00000094433	caspbl	ENSG00000204403	CASP12
							ENSDARG00000014657
	NAMPT	ENSDARG00000027183	namptb	§	ENSG00000105835	NAMPT	ENSDARG00000076694	namptc1
		ENSDARG00000030598	nampta	§			ENSDARG00000078738	namptc2
							ENSDARG00000100321	namptd1
							ENSDARG00000112678	namptd2
	CXCL11	ENSDARG00000102514	cxcl11.3 (cxcl11ac)	#§	ENSG00000169248	CXCL11	ENSDARG00000100662	cxcl11.1 (cxcl11aa)
							ENSDARG00000093779	cxcl11.7 (cxcl11ag)
							ENSDARG00000095747	cxcl11.8 (cxcl11ah)
							ENSDARG00000092423	cxcl11.5 (cxcl11ae)
							ENSDARG00000094706	cxcl11.6 (cxcl11af)
							ENSDARG00000101138	cxcl11.4 (cxcl11ad)
	LGALS9	ENSDARG00000025903	lgals9l1	#	ENSG00000168961	LGALS9	ENSDARG00000087311	lgals9l5	ENSG00000170298	LGALS9B
		ENSDARG00000041060	lgals9l3	#§	ENSG00000171916	LGALS9C	ENSDARG00000093059	lgals9l6
							ENSDARG00000069058	lgals9l4
	APOL	ENSDARG00000073718	apol	#	ENSG00000100342	APOL1			ENSG00000100336	APOL4
					ENSG00000128335	APOL2			ENSG00000128313	APOL5
					ENSG00000128284	APOL3
					ENSG00000221963	APOL6
	PARP14	ENSDARG00000040445	parp14a	#§	ENSG00000173193	PARP14	ENSDARG00000105415	parp14b1
		ENSDARG00000098398	parp14c	#§			ENSDARG00000100612	parp14b2
							ENSDARG00000099377	parp14b3
							ENSDARG00000112454	parp14d
	MX	ENSDARG00000014427	mxe	#§	ENSG00000157601	MX1	ENSDARG00000008019	mxg
		ENSDARG00000021688	mxa	#§	ENSG00000183486	MX2	ENSDARG00000023369	mxd
		ENSDARG00000004953	mxb	#§			ENSDARG00000051795	mxh
		ENSDARG00000024789	mxc	#			ENSDARG00000026049	mxf
	ISG12	ENSDARG00000039243	isg12.2	#§	ENSG00000275214	IFI27	ENSDARG00000092895	isg12.8	ENSG00000165948	IFI27L1
		ENSDARG00000074217	isg12.3	#§	ENSG00000126709	IFI6	ENSDARG00000092725	isg12.5		IFI27L2
		ENSDARG00000075151	isg12.7	#§
		ENSDARG00000078389	isg12.4	#§
		ENSDARG00000074754	isg12.6	#§
		ENSDARG00000017489	isg12.1	#§
	IFIT	ENSDARG00000043584	ifit15	#	ENSG00000185745	IFIT1	ENSDARG00000088069	ifit17	ENSG00000204010	IFIT1B
		ENSDARG00000056976	ifit16	#§	ENSG00000119922	IFIT2
		ENSDARG00000071012	ifit14	#	ENSG00000119917	IFIT3
		ENSDARG00000057173	ifit8	#§	ENSG00000152778	IFIT5
		ENSDARG00000008098	ifit9	#
		ENSDARG00000090537	ifit11	#
		ENSDARG00000007467	ifit10	#§
		ENSDARG00000090977	ifit12	#
	IFI44	ENSDARG00000094747	ifi44f5	#	ENSG00000137965	IFI44	ENSDARG00000002293	ifi44f2
		ENSDARG00000092361	ifi44a5	#	ENSG00000137959	IFI44L	ENSDARG00000015678	ifi44b
		ENSDARG00000089661	ifi44g	#§			ENSDARG00000056501	ifi44e
		ENSDARG00000009673	ifi44f6	#§			ENSDARG00000071361	ifi44f1
		ENSDARG00000010729	ifi44d	#§			ENSDARG00000075791	ifi44a3
		ENSDARG00000094984	ifi44f3	#§			ENSDARG00000092883	ifi44c1
		ENSDARG00000071355	ifi44f4	#			ENSDARG00000093857	ifi44a8
		ENSDARG00000029720	ifi44a1	§			ENSDARG00000095309	ifi44a7
		ENSDARG00000060322	ifi44c2	§			ENSDARG00000095673	ifi44a6
							ENSDARG00000107486	ifi44a2
							ENSDARG00000092634	ifi44a4
	GIMAP	ENSDARG00000103028	gimapb1	#§	ENSG00000106560	GIMAP2	49 or more paralogues		ENSG00000213203	GIMAP1
							https://dec2017.archive.ensembl.org/Danio_rerio/Gene/Compara_Paralog?db=core;g=ENSDARG00000103028;r=2:58217805-58221387;t=ENSDART00000165248		ENSG00000281887	GIMAP3
									ENSG00000133574	GIMAP4
									ENSG00000196329	GIMAP5
									ENSG00000133561	GIMAP6
									ENSG00000179144	GIMAP7
									ENSG00000171115	GIMAP8
	Vertebrate-level orthology groups including zebrafish and human ISGs (non ISGs in the group not displayed)
		ISGs
	ancestral gene	zebrafish ISGs			human ISGs
		ensembl ID	name	induction	ensembl ID	name
	CD9	ENSDARG00000100904	cd9r	#§	ENSG00000010278	CD9
	CDKN1	ENSDARG00000099719	cdkn1d	#	ENSG00000124762	CDKN1A
	GJ	ENSDARG00000042707	cx30.3	#	ENSG00000187513	GJA4
	MHC class I	ENSDARG00000036588	mhc1zba	#	ENSG00000204525	HLA-C
					ENSG00000224608	HLA-B
					ENSG00000206503	HLA-A
	MS4A	ENSDARG00000094809	ms4a17a.14	§	ENSG00000110079	MS4A4A
	SAMD9	ENSDARG00000073789	samd9r	#§	ENSG00000205413	SAMD9
					ENSG00000177409	SAMD9L
	SPATS2L	ENSDARG00000104316	spats2	§	ENSG00000196141	SPATS2L
	STEAP	ENSDARG00000075641	steap3	§	ENSG00000127954	STEAP4
	TAPBP	ENSDARG00000076483	tabpbr1	#§	ENSG00000231925	TAPBP
		ENSDARG00000097019	tapbpr2	#
	#: induction by recombinant IFNf1. §: induction by CHIKV, attenuated by IFN-R morpholinos
